# Multimodal spatiotemporal phenotyping of human organoid development

**DOI:** 10.1101/2022.03.16.484396

**Authors:** Philipp Wahle, Giovanna Brancati, Christoph Harmel, Zhisong He, Gabriele Gut, Aline Santos, Qianhui Yu, Pascal Noser, Jonas Simon Fleck, Bruno Gjeta, Dinko Pavlinić, Simone Picelli, Maximilian Hess, Gregor Schmidt, Tom Lummen, Yanyan Hou, Patricia Galliker, Magdalena Renner, Lucas Pelkmans, Barbara Treutlein, J. Gray Camp

**Affiliations:** Department of Biosystems Science and Engineering, ETH Zürich, Basel, Switzerland; Institute of Molecular and Clinical Ophthalmology Basel, Switzerland; Department of Ophthalmology, University of Basel, Basel, Switzerland; Department of Molecular Life Sciences, University of Zurich, 8057 Zurich, Switzerland; Roche Institute for Translational Bioengineering (ITB), Roche Pharma Research and Early Development, Roche Innovation Center Basel, Switzerland

## Abstract

Organoids generated from human pluripotent stem cells (PSCs) provide experimental systems to study development and disease. However, we lack quantitative spatiotemporal descriptions of organoid development that incorporate measurements across different molecular modalities. Here we focus on the retina and use a single-cell multimodal approach to reconstruct human retinal organoid development. We establish an experimental and computational pipeline to generate multiplexed spatial protein maps over a retinal organoid time course and primary adult human retina, registering protein expression features at the population, cellular, and subcellular levels. We develop an analytical toolkit to segment nuclei, identify local and global tissue units, infer morphology trajectories, and analyze cell neighborhoods from multiplexed imaging data. We use this toolkit to visualize progenitor and neuron location, the spatial arrangements of extracellular and subcellular components, and global patterning in each organoid and primary tissue. In addition, we generate a single-cell transcriptome and chromatin accessibility time course dataset and infer a gene regulatory network underlying organoid development. We then integrate genomic data with spatially segmented nuclei into a multi-modal atlas enabling virtual exploration of retinal organoid development. We visualize molecular, cellular, and regulatory dynamics during organoid lamination, and identify regulons associated with neuronal differentiation and maintenance. We use the integrated atlas to explore retinal ganglion cell (RGC) spatial neighborhoods, highlighting pathways involved in RGC cell death. Finally, we show that mosaic CRISPR/Cas genetic perturbations in retinal organoids provide insight into cell fate regulation. Altogether, our work is a major advance toward a virtual human retinal organoid, and provides new directions for how to approach disorders of the visual system. More broadly, our approaches can be adapted to many organoid systems.
