## Supplementary material for "Multimodal spatiotemporal phenotyping of human organoid development": Table S1

### Sheet: ABs_table
AB applied in cycle	AB applied in cycle in permuted condition	gene ID	Stain was excluded from analysis	Species	color channel	EnsemblID	clonality	company	AB ID	Dilution [1:x ul]	Collagen masked
1	7	DNM1		Ms	red	ENSG00000087470	monoclonal	Thermo	MA5-15285	200
2	5	SV2A		Ms	red	ENSG00000159164	monoclonal	Developmental Studies Hybridoma Bank	NA	400
3	3	NPC		Ms	red	group of genes	monoclonal	Abcam	ab24609	400	X
4	6	YAP1		Ms	red	ENSG00000137693	monoclonal	Abcam	ab56701	400	X
5	2	TUBG1		Ms	red	ENSG00000131462	Monoclonal	Sigma	T5326	400
6	1	HSPD1		Ms	red	ENSG00000144381	monoclonal	Abcam	ab13532	1000
7	4	COL2A1		Ms	red	ENSG00000139219	monoclonal	origene	BM332	200
8	14	CCNE1		Ms	red	ENSG00000105173	monoclonal	Abcam	ab3927	150
9	10	ACTB		Ms	red	ENSG00000075624	monoclonal	Abcam	ab6276	1000
10	11	RB1	excluded	Ms	red	ENSG00000139687	monoclonal	BD Biosciences	554136	400
11	13	BSN		Ms	red	ENSG00000164061	monoclonal	Enzo	SAP7F407	800	X
12	12	CTNNB1		Ms	red	ENSG00000168036	monoclonal	BD Transduction Laboratories	610154	300
13	9	MAP2		Ms	red	ENSG00000078018	polyclonal	Millipore	AB5622	1000	X
14	8	p-EGFR	excluded	Ms	red	ENSG00000146648	polyclonal	ThermoFischer Scientific	36-9700	200
15	16	PAX6		Ms	red	ENSG00000007372	monoclonal	ATLAS	AMAb91372	300	X
16	20	TUBB3		Ms	red	ENSG00000258947	monoclonal	millipore	MAB1637	100
17	18	GRIA2		Ms	red	ENSG00000120251	monoclonal	Zymed	32-0300	100	X
18	15	NEUROD1		Ms	red	ENSG00000162992	monoclonal	Abcam	ab60704	300	X
19	19	TUBA4A		Ms	red	ENSG00000127824	monoclonal	Sigma	T5168	400
20	17	RHO		Ms	red	ENSG00000163914	monoclonal	sigma	R5403	1000
21	21	RLBP1		Ms	red	ENSG00000140522	monoclonal	Santz Cruz	sc-59487	50
1	7	CDH2		Sp	far_red	ENSG00000170558	polyclonal	R&D Systems	AF6426	400
2	5	EOMES	excluded	Ck	far_red	ENSG00000163508	polyclonal	Millipore	AB15894	1000
3	3	GLRA2		Gt	far_red	ENSG00000101958	polyclonal	Santa Cruz Biotechnology	sc-17279	50	X
4	6	SLC32A1		Gp	far_red	ENSG00000101438	polyclonal	Synaptic Systems	131004	400
5	2	NRL		Gt	far_red	ENSG00000129535	polyclonal	R&D systems	AF2945-SP	50
6	1	SLC17A7		Gp	far_red	ENSG00000104888	polyclonal	Chemicon	AB5905	1000
7	4	Serotonin		Gt	far_red	not a gene product	polyclonal	Abcam	ab66047	400
8	14	RBFOX3	excluded	Gp	far_red	ENSG00000167281	monoclonal	Synaptic Systems	266 011	1000
9	10	EGFR	excluded	Gt	far_red	ENSG00000146648	polyclonal	R&D Systems	AF231	200
10	11	EPHB2		Gt	far_red	ENSG00000133216	polyclonal	R&D Systems	AF467	1000
11	13	CALB1		Ck	far_red	ENSG00000104327	polyclonal	Novus Biologicals	NBP2-50028SS	1000
12	12	CHRNA7	excluded	Rt	far_red	ENSG00000175344	polyclonal	Santa Cruz Biotechnology	sc-58607	50
13	9	MAPT		Gp	far_red	ENSG00000186868	polyclonal	Synaptic Systems	314 004	500
14	8	VSX2		Sp	far_red	ENSG00000119614	polyclonal	exalpha	X1180P	400
15	16	excluded		Gt	far_red	ENSG00000164458	polyclonal	R&D systems	AF2085	50
16	20	Antibody X		Gt	far_red	NA	NA	NA	NA	NA	X
17	18	SLC18A3	excluded	Gt	far_red	ENSG00000187714	polyclonal	Abcam	ab27941	200
18	15	mAChR M5 (N-19)	excluded	Gt	far_red	ENSG00000184984	polyclonal	Santa Cruz Biotechnology	sc-7479	50
19	19	POU4F1		Gt	far_red	ENSG00000152192	polyclonal	Santz Cruz	sc-6026	100
20	17	ONECUT2		Sp	far_red	ENSG00000119547	polyclonal	R&D systems	AF6294	200
21	21	excluded GABA	excluded	Gp	far_red	not a gene product	polyclonal	merck millipore	AB175	200
1	7	MAPK1_MAPK3		Rb	green	ENSG00000100030	polyclonal	Cell Signaling Technology	9101	300
2	5	HES1		Rb	green	ENSG00000114315	polyclonal	Abcam	ab25374	300
3	3	PCNA		Rb	green	ENSG00000132646	monoclonal	Cell Signaling Technology	13110	300
4	6	SOX9		Rb	green	ENSG00000125398	monoclonal	Abcam	ab185966	1000
5	2	GFAP		Rb	green	ENSG00000131095	polyclonal	abcam	ab7260	400
6	1	DDX6		Rb	green	ENSG00000110367	polyclonal	Bethyl Laboratories	A300-461A	5000
7	4	KCNJ10		Rb	green	ENSG00000177807	polyclonal	Proteintech	12503-1-AP	400
8	14	CLUAP1		Rb	green	ENSG00000103351	polyclonal	Proteintech	17470-1-AP	200
9	10	GPHN		Rb	green	ENSG00000171723	polyclonal	Chemicon (Millipore)	AB5725	200
10	11	GRIA4		Rb	green	ENSG00000152578	polyclonal	Millipore	AB1508	200
11	13	OPN1SW		Rb	green	ENSG00000128617	polyclonal	merck millipore	AB5407	300
12	12	OPN1LW		Rb	green	ENSG00000102076	polyclonal	merck millipore	AB5405	400
13	9	CALR		Rb	green	ENSG00000179218	polyclonal	Abcam	2907	300
14	8	AIPL1		Rb	green	ENSG00000129221	polyclonal	ProteinTech	15108-1-AP	200
15	16	ATP1A1		Rb	green	ENSG00000163399	monoclonal	abcam	ab76020	100
16	20	CTBP2		Rb	green	ENSG00000175029	polyclonal	Synaptic Systems	192103	800
17	18	MKI67		Rb	green	ENSG00000148773	monoclonal	abcam	ab16667	200
18	15	PRKCA		Rb	green	ENSG00000154229	monoclonal	abcam	ab32376	100
19	19	IMPDH1		Rb	green	ENSG00000106348	polyclonal	Proteintech	22092-1-AP	200
20	17	NES		Rb	green	ENSG00000132688	polyclonal	Sigma	N5413	200
21	21	RCVRN		Rb	green	ENSG00000109047	polyclonal	merck millipore	AB5585	1000

### Sheet: Image cycling strategy
true cycle	imaging cycle (naming convention)
1	0	imaging of unstained tissues
2	1	elution + staining according to 4i protocol; imaging
3	2	elution + staining according to 4i protocol; imaging
4	3	elution + staining according to 4i protocol; imaging
5	4	elution + staining according to 4i protocol; imaging
6	5	elution + staining according to 4i protocol; imaging
7	5_0	elution and mock staining without antibodies according to 4i protocol; imaging
8	6	elution + staining according to 4i protocol; imaging
9	7	elution + staining according to 4i protocol; imaging
10	8	elution + staining according to 4i protocol; imaging
11	9	elution + staining according to 4i protocol; imaging
12	10	elution + staining according to 4i protocol; imaging
13	10_0	elution and mock staining without antibodies according to 4i protocol; imaging
14	11	elution + staining according to 4i protocol; imaging
15	12	elution + staining according to 4i protocol; imaging
16	13	elution + staining according to 4i protocol; imaging
17	14	elution + staining according to 4i protocol; imaging
18	15	elution + staining according to 4i protocol; imaging
19	15_0	elution and mock staining without antibodies according to 4i protocol; imaging
20	16	elution + staining according to 4i protocol; imaging
21	17	elution + staining according to 4i protocol; imaging
22	18	elution + staining according to 4i protocol; imaging
23	19	elution + staining according to 4i protocol; imaging
24	20	elution + staining according to 4i protocol; imaging
25	20_0	elution and mock staining without antibodies according to 4i protocol; imaging
26	21	elution + staining according to 4i protocol; imaging
27	1_2	elution + staining according to 4i protocol; imaging	replicat staining of imaging cycle 1
28	1_3	elution + staining according to 4i protocol; imaging

### Sheet: Sample Info
section ID	Kind	Age [weeks]	Antibody order	sample ID	Cell line
2	sample	6	1	2	01F49i-N-B7
4	sample	6	1	4	01F49i-N-B7
5	sample	12	1	5	01F49i-N-B7
6	sample	12	1	6	01F49i-N-B7
7	sample	12	1	7	01F49i-N-B7
8	sample	12	1	8	01F49i-N-B7
10	control odd	adult primary	1	-	​​R-00646_06
11	sample	6	2	2	01F49i-N-B7
12	sample	6	2	4	01F49i-N-B7
14	sample	6	2	3	01F49i-N-B7
15	sample	6	2	4	01F49i-N-B7
16	sample	12	2	6	01F49i-N-B7
17	sample	12	2	5	01F49i-N-B7
18	sample	12	2	7	01F49i-N-B7
19	sample	12	2	8	01F49i-N-B7
20	sample	24	2	9	01F49i-N-B7
21	sample	24	2	10	01F49i-N-B7
22	sample	24	2	11	01F49i-N-B7
23	sample	24	2	9	01F49i-N-B7
24	sample	24	2	10	01F49i-N-B7
25	sample	24	2	11	01F49i-N-B7
26	sample	18	2	12	01F49i-N-B7
27	sample	18	2	13	01F49i-N-B7
28	sample	18	2	12	01F49i-N-B7
29	sample	18	2	13	01F49i-N-B7
30	control	39	1	-	01F49i-N-B7
31	control	39	1	-	01F49i-N-B7
32	sample	24	1	9	01F49i-N-B7
34	sample	24	1	11	01F49i-N-B7
35	sample	24	1	9	01F49i-N-B7
39	sample	18	1	12	01F49i-N-B7
41	sample	18	1	12	01F49i-N-B7
43	sample	39	1	14	01F49i-N-B7
44	sample	39	1	15	01F49i-N-B7
45	sample	39	1	15	01F49i-N-B7
46	control odd	adult primary	2	-	​​R-00646_06
48	sample	39	2	14	01F49i-N-B7
49	sample	39	2	14	01F49i-N-B7
50	sample	39	2	15	01F49i-N-B7
51	sample	39	2	15	01F49i-N-B7
54	sample	39	2	16	01F49i-N-B7
55	sample	39	2	16	01F49i-N-B7
56	control even	39	2	-	01F49i-N-B7
57	control even	39	2	-	01F49i-N-B7
60	sample	39	1	17	01F49i-N-B7
61	sample	39	1	17	01F49i-N-B7
72	sample	adult primary	1	18	​​R-00646_06
