## Supplementary material for "Multimodal spatiotemporal phenotyping of human organoid development": Table S2

### Sheet: Sheet1
SampleID	Type	Cell Line	WeekAge	OrganoidsNumber	Paired Sample	Cell line sex
Lib82	RNAv3.1	409B2-iCas9	8	1	Lib90_F7_w8_409b2	Female
Lib90_F7_w8_409b2	ATAC v1.1	409B2-iCas9	8	1	Lib82	Female
Lib83	RNAv3.1	409B2-iCas9	10	2	Lib91	Female
Lib91	ATAC v1.1	409B2-iCas9	10	1	Lib83	Female
Lib92	RNAv3.1	409B2-iCas9	13	2	Lib98	Female
Lib98	ATAC v1.1	409B2-iCas9	13	2	Lib92	Female
Lib93	RNAv3.1	409B2-iCas9	16	2	Lib99	Female
Lib99	ATAC v1.1	409B2-iCas9	16	2	Lib93	Female
GB4_scRNAseq	RNAv3.1	409B2-iCas9	28	3	GB4_ATAC	Female
GB4_ATAC	ATAC v1.1	409B2-iCas9	28	3	GB4_scRNAseq	Female
GB3_scRNAseq	RNAv3.1	409B2-iCas9	34	3	GB3_ATAC	Female
GB3_ATAC	ATAC v1.1	409B2-iCas9	34	3	GB3_scRNAseq	Female
GB2_scRNAseq	RNAv3.1	409B2-iCas9	40	3	GB2_ATAC	Female
GB2_ATAC	ATAC v1.1	409B2-iCas9	40	3	GB2_scRNAseq	Female
w36_retina_org	multiome	B7-iCas9 (01F49i-N-B7)	36	3	na (multiome)	Female
Lib78	RNAv3.1	B7 (01F49i-N-B7)	7	1	Lib86_B7_w7_B7	Female
Lib79	RNAv3.1	B7 (01F49i-N-B7)	7	2	Lib87_C7_w7_B7	Female
Lib86_B7_w7_B7	ATAC v1.1	B7 (01F49i-N-B7)	7	1	Lib78	Female
Lib87_C7_w7_B7	ATAC v1.1	B7 (01F49i-N-B7)	7	2	Lib79	Female
Lib96	RNAv3.1	B7 (01F49i-N-B7)	12	1	unpaired	Female
Lib97	RNAv3.1	B7 (01F49i-N-B7)	12	2	Lib102	Female
Lib102	ATAC v1.1	B7 (01F49i-N-B7)	12	2	Lib97	Female
Lib201	RNAv3.1	B7 (01F49i-N-B7)	25	1	Lib205	Female
Lib202	RNAv3.1	B7 (01F49i-N-B7)	25	2	Lib206	Female
Lib205	ATAC v1.1	B7 (01F49i-N-B7)	25	1	Lib201	Female
Lib206	ATAC v1.1	B7 (01F49i-N-B7)	25	2	Lib202	Female
Lib210	RNAv3.1	B7 (01F49i-N-B7)	31	1	Lib214	Female
Lib211	RNAv3.1	B7 (01F49i-N-B7)	31	2	Lib215	Female
Lib214	ATAC v1.1	B7 (01F49i-N-B7)	31	1	Lib210	Female
Lib215	ATAC v1.1	B7 (01F49i-N-B7)	31	2	Lib211	Female
Lib250	RNAv3.1	B7 (01F49i-N-B7)	38	1	unpaired	Female
Lib251	RNAv3.1	B7 (01F49i-N-B7)	38	2	unpaired	Female
org1_5OD2_W21_RNA	RNA	B7 (01F49i-N-B7)	21	1	org1_5OD2_W21_ATAC	Female
org2_442_W32_RNA	RNA	B7 (01F49i-N-B7)	32	1	org2_442_W32_ATAC	Female
org3_A05_W46_RNA	RNA	B7 (01F49i-N-B7)	46	1	org3_A05_W46_ATAC	Female
org1_5OD2_W21_ATAC	ATAC	B7 (01F49i-N-B7)	21	1	org1_5OD2_W21_RNA	Female
org2_442_W32_ATAC	ATAC	B7 (01F49i-N-B7)	32	1	org2_442_W32_RNA	Female
org3_A05_W46_ATAC	ATAC	B7 (01F49i-N-B7)	46	1	org3_A05_W46_RNA	Female
w15_retina_org	multiome	B7 (01F49i-N-B7)	15	3	na (multiome)	Female
Lib80	RNAv3.1	IMR90 (iPS(IMR90)-4-DL-01)	6	1	Lib88_D7_w6_IMR90	Female
Lib81	RNAv3.1	IMR90 (iPS(IMR90)-4-DL-01)	6	2	Lib89_E7_w6_IMR90	Female
Lib88_D7_w6_IMR90	ATAC v1.1	IMR90 (iPS(IMR90)-4-DL-01)	6	1	Lib80	Female
Lib89_E7_w6_IMR90	ATAC v1.1	IMR90 (iPS(IMR90)-4-DL-01)	6	2	Lib81	Female
#Lib94	RNAv3.1	IMR90 (iPS(IMR90)-4-DL-01)	11	1		Female	excluded
Lib95	RNAv3.1	IMR90 (iPS(IMR90)-4-DL-01)	11	2	Lib100	Female
Lib100	ATAC v1.1	IMR90 (iPS(IMR90)-4-DL-01)	11	2	Lib95	Female
Lib167	RNAv3.1	IMR90 (iPS(IMR90)-4-DL-01)	18	1	Lib169	Female
Lib168	RNAv3.1	IMR90 (iPS(IMR90)-4-DL-01)	18	2	Lib170	Female
Lib169	ATAC v1.1	IMR90 (iPS(IMR90)-4-DL-01)	18	1	Lib167	Female
Lib170	ATAC v1.1	IMR90 (iPS(IMR90)-4-DL-01)	18	2	Lib168	Female
Lib199	RNAv3.1	IMR90 (iPS(IMR90)-4-DL-01)	24	1	Lib203	Female
Lib200	RNAv3.1	IMR90 (iPS(IMR90)-4-DL-01)	24	2	Lib204	Female
Lib203	ATAC v1.1	IMR90 (iPS(IMR90)-4-DL-01)	24	1	Lib199	Female
Lib204	ATAC v1.1	IMR90 (iPS(IMR90)-4-DL-01)	24	2	Lib200	Female
Lib212	RNAv3.1	IMR90 (iPS(IMR90)-4-DL-01)	30	1	Lib216	Female
Lib213	RNAv3.1	IMR90 (iPS(IMR90)-4-DL-01)	30	2	Lib217	Female
Lib216	ATAC v1.1	IMR90 (iPS(IMR90)-4-DL-01)	30	1	Lib212	Female
Lib217	ATAC v1.1	IMR90 (iPS(IMR90)-4-DL-01)	30	2	Lib213	Female
Lib252	RNAv3.1	IMR90 (iPS(IMR90)-4-DL-01)	38	1	unpaired	Female
Lib253	RNAv3.1	IMR90 (iPS(IMR90)-4-DL-01)	38	2	unpaired	Female
