## Supplementary material for "Multimodal spatiotemporal phenotyping of human organoid development": Table S5

### Sheet: GO_BP_direct
Category	Term	Count	%	PValue	Genes	List Total	Pop Hits	Pop Total	Fold Enrichment	Bonferroni	Benjamini	FDR
GOTERM_BP_DIRECT	GO:0070059~intrinsic apoptotic signaling pathway in response to endoplasmic reticulum stress	8	16	3.98821e-12	XBP1, CEBPB, DDIT3, PMAIP1, TRIB3, CHAC1, ATF4, BBC3	49	33	16792	83.0773	1.93829e-09	1.93827e-09	1.8944e-09
GOTERM_BP_DIRECT	GO:1990440~positive regulation of transcription from RNA polymerase II promoter in response to endoplasmic reticulum stress	5	10	2.86002e-08	XBP1, CEBPB, DDIT3, ATF3, ATF4	49	12	16792	142.789	1.38996e-05	4.63323e-06	4.52836e-06
GOTERM_BP_DIRECT	GO:0036499~PERK-mediated unfolded protein response	5	10	2.86002e-08	DDIT3, ASNS, ATF3, ATF4, HERPUD1	49	12	16792	142.789	1.38996e-05	4.63323e-06	4.52836e-06
GOTERM_BP_DIRECT	GO:0034976~response to endoplasmic reticulum stress	7	14	6.84897e-08	XBP1, CEBPB, DDIT3, TRIB3, ATF4, BBC3, HERPUD1	49	75	16792	31.9848	3.32854e-05	8.3215e-06	8.13315e-06
GOTERM_BP_DIRECT	GO:0006418~tRNA aminoacylation for protein translation	6	12	9.40296e-08	CARS, YARS, TARS, SARS, GARS, EPRS	49	40	16792	51.4041	4.56973e-05	9.13968e-06	8.93281e-06
GOTERM_BP_DIRECT	GO:0043525~positive regulation of neuron apoptotic process	6	12	1.36677e-07	JUN, DDIT3, CASP3, PMAIP1, ATF4, BBC3	49	43	16792	47.8178	6.64228e-05	1.10708e-05	1.08203e-05
GOTERM_BP_DIRECT	GO:0006564~L-serine biosynthetic process	3	6	4.78326e-05	PSAT1, SHMT2, PHGDH	49	4	16792	257.02	0.022979	0.00332095	0.00324578
GOTERM_BP_DIRECT	GO:0042149~cellular response to glucose starvation	4	8	7.60219e-05	XBP1, PMAIP1, ASNS, ATF4	49	29	16792	47.2681	0.0362738	0.00461833	0.0045138
GOTERM_BP_DIRECT	GO:1902237~positive regulation of endoplasmic reticulum stress-induced intrinsic apoptotic signaling pathway	3	6	0.000354834	DDIT3, PMAIP1, BBC3	49	10	16792	102.808	0.158425	0.019161	0.0187273
GOTERM_BP_DIRECT	GO:0006366~transcription from RNA polymerase II promoter	8	16	0.000592613	XBP1, CEBPB, JUN, JUND, ATF5, ATF3, CREB5, ATF4	49	513	16792	5.34415	0.25031	0.028801	0.0281491
GOTERM_BP_DIRECT	GO:0006915~apoptotic process	8	16	0.00106706	HRK, YARS, UNC5B, DDIT3, CASP3, PMAIP1, GADD45G, BBC3	49	567	16792	4.83519	0.404806	0.0471446	0.0460776
GOTERM_BP_DIRECT	GO:0001836~release of cytochrome c from mitochondria	3	6	0.00194822	JUN, PMAIP1, BBC3	49	23	16792	44.6992	0.612391	0.078903	0.0771171
GOTERM_BP_DIRECT	GO:0030182~neuron differentiation	4	8	0.00252335	CEBPB, CASP3, DDIT4, IER2	49	95	16792	14.4292	0.707092	0.0943344	0.0921992
GOTERM_BP_DIRECT	GO:0090200~positive regulation of release of cytochrome c from mitochondria	3	6	0.00288441	HRK, PMAIP1, BBC3	49	28	16792	36.7172	0.75435	0.10013	0.0978639
GOTERM_BP_DIRECT	GO:0045597~positive regulation of cell differentiation	3	6	0.00499958	JUN, JUND, INSM1	49	37	16792	27.786	0.91248	0.161986	0.15832
GOTERM_BP_DIRECT	GO:0051726~regulation of cell cycle	4	8	0.00533619	JUN, JUND, CLIC1, GADD45G	49	124	16792	11.0546	0.925751	0.162087	0.158418
GOTERM_BP_DIRECT	GO:0045944~positive regulation of transcription from RNA polymerase II promoter	9	18	0.00618805	XBP1, CEBPB, JUN, JUND, DDIT3, ZBTB38, ATF5, ATF3, ATF4	49	981	16792	3.14398	0.951039	0.163834	0.160125
GOTERM_BP_DIRECT	GO:0043524~negative regulation of neuron apoptotic process	4	8	0.00634486	CEBPB, JUN, UNC5B, NES	49	132	16792	10.3847	0.954654	0.163834	0.160125
GOTERM_BP_DIRECT	GO:0006986~response to unfolded protein	3	6	0.00640501	DDIT3, CHAC1, HERPUD1	49	42	16792	24.4781	0.955968	0.163834	0.160125
GOTERM_BP_DIRECT	GO:0032870~cellular response to hormone stimulus	3	6	0.00732468	JUN, JUND, ASNS	49	45	16792	22.8463	0.971926	0.17799	0.173961
GOTERM_BP_DIRECT	GO:0009612~response to mechanical stimulus	3	6	0.0123422	JUN, JUND, ASNS	49	59	16792	17.4251	0.997608	0.275403	0.269169
GOTERM_BP_DIRECT	GO:0045669~positive regulation of osteoblast differentiation	3	6	0.0127447	CEBPB, JUND, CLIC1	49	60	16792	17.1347	0.998038	0.275403	0.269169
GOTERM_BP_DIRECT	GO:0032092~positive regulation of protein binding	3	6	0.0131529	TRIB3, B2M, HERPUD1	49	61	16792	16.8538	0.998395	0.275403	0.269169
GOTERM_BP_DIRECT	GO:0045892~negative regulation of transcription, DNA-templated	6	12	0.0136001	CEBPB, JUN, DDIT3, ZBTB38, TRIB3, ATF5	49	499	16792	4.12057	0.998712	0.275403	0.269169
GOTERM_BP_DIRECT	GO:0001889~liver development	3	6	0.0189627	XBP1, JUN, ASNS	49	74	16792	13.893	0.999909	0.357161	0.349077
GOTERM_BP_DIRECT	GO:0007623~circadian rhythm	3	6	0.0194471	JUN, JUND, ATF5	49	75	16792	13.7078	0.999928	0.357161	0.349077
GOTERM_BP_DIRECT	GO:0001844~protein insertion into mitochondrial membrane involved in apoptotic signaling pathway	2	4	0.0198423	PMAIP1, BBC3	49	7	16792	97.9125	0.999941	0.357161	0.349077
GOTERM_BP_DIRECT	GO:0006974~cellular response to DNA damage stimulus	4	8	0.0215357	DDIT3, ZBTB38, PMAIP1, BBC3	49	208	16792	6.59027	0.999975	0.368659	0.360314
GOTERM_BP_DIRECT	GO:1903071~positive regulation of ER-associated ubiquitin-dependent protein catabolic process	2	4	0.0226452	XBP1, HERPUD1	49	8	16792	85.6735	0.999985	0.368659	0.360314
GOTERM_BP_DIRECT	GO:0006919~activation of cysteine-type endopeptidase activity involved in apoptotic process	3	6	0.0235068	CASP3, PMAIP1, BBC3	49	83	16792	12.3865	0.99999	0.368659	0.360314
GOTERM_BP_DIRECT	GO:0032464~positive regulation of protein homooligomerization	2	4	0.0254403	HRK, BBC3	49	9	16792	76.1542	0.999996	0.368659	0.360314
GOTERM_BP_DIRECT	GO:0036500~ATF6-mediated unfolded protein response	2	4	0.0254403	XBP1, DDIT3	49	9	16792	76.1542	0.999996	0.368659	0.360314
GOTERM_BP_DIRECT	GO:0006544~glycine metabolic process	2	4	0.0254403	SHMT2, PHGDH	49	9	16792	76.1542	0.999996	0.368659	0.360314
GOTERM_BP_DIRECT	GO:0001525~angiogenesis	4	8	0.0257909	XBP1, JUN, UNC5B, SCG2	49	223	16792	6.14698	0.999997	0.368659	0.360314
GOTERM_BP_DIRECT	GO:0046653~tetrahydrofolate metabolic process	2	4	0.0282276	SHMT2, MTHFD2	49	10	16792	68.5388	0.999999	0.39196	0.383089
GOTERM_BP_DIRECT	GO:0071456~cellular response to hypoxia	3	6	0.0307713	EIF4EBP1, PMAIP1, BBC3	49	96	16792	10.7092	1	0.407282	0.398064
GOTERM_BP_DIRECT	GO:0010941~regulation of cell death	2	4	0.0310071	JUN, JUND	49	11	16792	62.308	1	0.407282	0.398064
GOTERM_BP_DIRECT	GO:0071222~cellular response to lipopolysaccharide	3	6	0.0414203	XBP1, CEBPB, B2M	49	113	16792	9.09807	1	0.529743	0.517753
GOTERM_BP_DIRECT	GO:0048011~neurotrophin TRK receptor signaling pathway	2	4	0.0447881	CASP3, DDIT4	49	16	16792	42.8367	1	0.530903	0.518886
GOTERM_BP_DIRECT	GO:0097194~execution phase of apoptosis	2	4	0.0447881	CASP3, BBC3	49	16	16792	42.8367	1	0.530903	0.518886
GOTERM_BP_DIRECT	GO:2000179~positive regulation of neural precursor cell proliferation	2	4	0.0447881	INSM1, NES	49	16	16792	42.8367	1	0.530903	0.518886
GOTERM_BP_DIRECT	GO:0042789~mRNA transcription from RNA polymerase II promoter	2	4	0.0475212	DDIT3, ATF4	49	17	16792	40.3169	1	0.5371	0.524943
GOTERM_BP_DIRECT	GO:0009416~response to light stimulus	2	4	0.0475212	JUND, ASNS	49	17	16792	40.3169	1	0.5371	0.524943
GOTERM_BP_DIRECT	GO:0046655~folic acid metabolic process	2	4	0.0502466	SHMT2, MTHFD2	49	18	16792	38.0771	1	0.554889	0.542329
GOTERM_BP_DIRECT	GO:1902236~negative regulation of endoplasmic reticulum stress-induced intrinsic apoptotic signaling pathway	2	4	0.0529644	XBP1, HERPUD1	49	19	16792	36.073	1	0.554889	0.542329
GOTERM_BP_DIRECT	GO:0000122~negative regulation of transcription from RNA polymerase II promoter	6	12	0.0537224	XBP1, JUND, DDIT3, TRIB3, INSM1, ATF3	49	720	16792	2.85578	1	0.554889	0.542329
GOTERM_BP_DIRECT	GO:0043065~positive regulation of apoptotic process	4	8	0.0541804	HRK, PMAIP1, GADD45G, ATF4	49	300	16792	4.56925	1	0.554889	0.542329
GOTERM_BP_DIRECT	GO:0006541~glutamine metabolic process	2	4	0.0556745	ASNS, PHGDH	49	20	16792	34.2694	1	0.554889	0.542329
GOTERM_BP_DIRECT	GO:0042493~response to drug	4	8	0.0559456	JUN, JUND, CASP3, B2M	49	304	16792	4.50913	1	0.554889	0.542329
GOTERM_BP_DIRECT	GO:0045893~positive regulation of transcription, DNA-templated	5	10	0.059011	JUN, DDIT3, ATF5, CREB5, ATF4	49	515	16792	3.32713	1	0.573587	0.560605
GOTERM_BP_DIRECT	GO:0010165~response to X-ray	2	4	0.0610721	CASP3, PMAIP1	49	22	16792	31.154	1	0.581981	0.568809
GOTERM_BP_DIRECT	GO:0034198~cellular response to amino acid starvation	2	4	0.0691119	ATF3, ATF4	49	25	16792	27.4155	1	0.64593	0.631311
GOTERM_BP_DIRECT	GO:0009314~response to radiation	2	4	0.0770843	JUN, JUND	49	28	16792	24.4781	1	0.677131	0.661805
GOTERM_BP_DIRECT	GO:0045931~positive regulation of mitotic cell cycle	2	4	0.0770843	EIF4EBP1, ASNS	49	28	16792	24.4781	1	0.677131	0.661805
GOTERM_BP_DIRECT	GO:0071549~cellular response to dexamethasone stimulus	2	4	0.0797268	DDIT4, EIF4EBP1	49	29	16792	23.6341	1	0.677131	0.661805
GOTERM_BP_DIRECT	GO:0032496~response to lipopolysaccharide	3	6	0.0798948	JUN, JUND, CASP3	49	164	16792	6.26879	1	0.677131	0.661805
GOTERM_BP_DIRECT	GO:0006730~one-carbon metabolic process	2	4	0.082362	SHMT2, MTHFD2	49	30	16792	22.8463	1	0.677131	0.661805
GOTERM_BP_DIRECT	GO:1900740~positive regulation of protein insertion into mitochondrial membrane involved in apoptotic signaling pathway	2	4	0.082362	PMAIP1, BBC3	49	30	16792	22.8463	1	0.677131	0.661805
GOTERM_BP_DIRECT	GO:0097193~intrinsic apoptotic signaling pathway	2	4	0.082362	PMAIP1, BBC3	49	30	16792	22.8463	1	0.677131	0.661805
GOTERM_BP_DIRECT	GO:0043200~response to amino acid	2	4	0.0849897	CASP3, ASNS	49	31	16792	22.1093	1	0.677131	0.661805
GOTERM_BP_DIRECT	GO:0042771~intrinsic apoptotic signaling pathway in response to DNA damage by p53 class mediator	2	4	0.0849897	DDIT4, PMAIP1	49	31	16792	22.1093	1	0.677131	0.661805
GOTERM_BP_DIRECT	GO:2001244~positive regulation of intrinsic apoptotic signaling pathway	2	4	0.0902232	PMAIP1, BBC3	49	33	16792	20.7693	1	0.707233	0.691226
GOTERM_BP_DIRECT	GO:0072593~reactive oxygen species metabolic process	2	4	0.0954273	DDIT4, PMAIP1	49	35	16792	19.5825	1	0.736154	0.719492

### Sheet: GO_CC_direct
Category	Term	Count	%	PValue	Genes	List Total	Pop Hits	Pop Total	Fold Enrichment	Bonferroni	Benjamini	FDR
GOTERM_CC_DIRECT	GO:0005829~cytosol	24	48	2.41565e-06	CARS, YARS, XBP1, JUN, TARS, ASNS, SARS, EPRS, EIF2S2, BBC3, PCP4, MAP1LC3B, PCBP4, MTHFD2, PSAT1, CASP3, DDIT3, DDIT4, EIF4EBP1, PMAIP1, TRIB3, PHGDH, GARS, CHAC1	49	3315	18224	2.69262	0.00022946	0.000229486	0.000219824
GOTERM_CC_DIRECT	GO:0005737~cytoplasm	27	54	0.000179903	CARS, CEBPB, BTG1, SHMT2, TARS, STMN4, SLC3A2, EPRS, CASP3, EIF4EBP1, CLIC1, B2M, IER2, YARS, XBP1, SARS, EIF2S2, LARP6, GADD45G, EIF1, PSAT1, DDIT3, DDIT4, GARS, ATF5, NES, ATF4	49	5222	18224	1.92298	0.0169471	0.00854541	0.00818561
GOTERM_CC_DIRECT	GO:0005634~nucleus	26	52	0.000953376	CEBPB, KHDRBS3, BTG1, SHMT2, SLC3A2, CASP3, PMAIP1, CLIC1, IER2, YARS, XBP1, JUN, JUND, ZBTB38, EIF2S2, LARP6, GADD45G, EIF1, PCP4, DDIT3, TRIB3, INSM1, ATF5, ATF3, ATF4, CREB5	49	5415	18224	1.78576	0.0866297	0.0301902	0.0289191
GOTERM_CC_DIRECT	GO:0036488~CHOP-C/EBP complex	2	4	0.00526099	CEBPB, DDIT3	49	2	18224	371.918	0.394144	0.0832989	0.0797916
GOTERM_CC_DIRECT	GO:1990622~CHOP-ATF3 complex	2	4	0.00526099	DDIT3, ATF3	49	2	18224	371.918	0.394144	0.0832989	0.0797916
GOTERM_CC_DIRECT	GO:1990617~CHOP-ATF4 complex	2	4	0.00526099	DDIT3, ATF4	49	2	18224	371.918	0.394144	0.0832989	0.0797916
GOTERM_CC_DIRECT	GO:1990037~Lewy body core	2	4	0.00788131	ATF4, HERPUD1	49	3	18224	247.946	0.528431	0.106961	0.102457
GOTERM_CC_DIRECT	GO:0005654~nucleoplasm	14	28	0.0248182	XBP1, JUN, CEBPB, KHDRBS3, CASP3, DDIT3, EIF4EBP1, TRIB3, GARS, INSM1, ATF5, ATF3, IER2, ATF4	49	2784	18224	1.87028	0.908139	0.294717	0.282308
GOTERM_CC_DIRECT	GO:0030529~intracellular ribonucleoprotein complex	3	6	0.0498923	PCBP4, EPRS, LARP6	49	136	18224	8.20408	0.992266	0.526641	0.504466
GOTERM_CC_DIRECT	GO:0005739~mitochondrion	8	16	0.058181	HRK, MAP1LC3B, SHMT2, MTHFD2, DDIT4, PMAIP1, CLIC1, BBC3	49	1331	18224	2.23542	0.996636	0.551416	0.528199
GOTERM_CC_DIRECT	GO:0032993~protein-DNA complex	2	4	0.0638482	JUND, DDIT3	49	25	18224	29.7535	0.998104	0.551416	0.528199
GOTERM_CC_DIRECT	GO:0005667~transcription factor complex	3	6	0.0917337	JUN, JUND, ATF5	49	193	18224	5.78111	0.999893	0.726225	0.695647

### Sheet: GO_MF_direct
Category	Term	Count	%	PValue	Genes	List Total	Pop Hits	Pop Total	Fold Enrichment	Bonferroni	Benjamini	FDR
GOTERM_MF_DIRECT	GO:0044212~transcription regulatory region DNA binding	7	14	2.96635e-05	XBP1, JUN, JUND, DDIT3, ATF5, ATF3, ATF4	49	213	16881	11.3219	0.00405571	0.0040639	0.00388592
GOTERM_MF_DIRECT	GO:0043565~sequence-specific DNA binding	9	18	9.53098e-05	XBP1, CEBPB, JUN, JUND, DDIT3, ATF5, ATF3, CREB5, ATF4	49	518	16881	5.9857	0.0129732	0.00652872	0.00624279
GOTERM_MF_DIRECT	GO:0003700~transcription factor activity, sequence-specific DNA binding	11	22	0.000308156	XBP1, CEBPB, JUN, JUND, DDIT3, ZBTB38, INSM1, ATF5, ATF3, CREB5, ATF4	49	961	16881	3.94341	0.0413449	0.0140725	0.0134562
GOTERM_MF_DIRECT	GO:0000978~RNA polymerase II core promoter proximal region sequence-specific DNA binding	7	14	0.000482932	CEBPB, JUN, JUND, DDIT3, INSM1, ATF3, ATF4	49	355	16881	6.79316	0.0640354	0.0165404	0.015816
GOTERM_MF_DIRECT	GO:0042803~protein homodimerization activity	9	18	0.000957185	CARS, XBP1, CEBPB, JUN, DDIT3, ZBTB38, TARS, ASNS, ATF3	49	730	16881	4.24739	0.122955	0.0262269	0.0250783
GOTERM_MF_DIRECT	GO:0000981~RNA polymerase II transcription factor activity, sequence-specific DNA binding	5	10	0.00139762	XBP1, JUN, JUND, ATF5, ATF4	49	171	16881	10.0734	0.174369	0.0319123	0.0305147
GOTERM_MF_DIRECT	GO:0000977~RNA polymerase II regulatory region sequence-specific DNA binding	5	10	0.00285181	XBP1, CEBPB, ATF5, ATF3, ATF4	49	208	16881	8.2815	0.323793	0.055814	0.0533696
GOTERM_MF_DIRECT	GO:0005515~protein binding	35	70	0.00623386	CARS, HRK, CEBPB, KHDRBS3, BTG1, SHMT2, TARS, SLC3A2, EPRS, BBC3, HERPUD1, MAP1LC3B, CASP3, EIF4EBP1, PMAIP1, CHAC1, CLIC1, B2M, YARS, XBP1, JUN, JUND, UNC5B, ZBTB38, ASNS, EIF2S2, GADD45G, PCP4, DDIT3, TRIB3, ATF5, SCG2, ATF3, ATF4, CREB5	49	8785	16881	1.37255	0.575444	0.106755	0.102079
GOTERM_MF_DIRECT	GO:0046982~protein heterodimerization activity	6	12	0.0100386	XBP1, CEBPB, JUN, DDIT3, ATF3, ATF4	49	465	16881	4.44529	0.748983	0.152809	0.146117
GOTERM_MF_DIRECT	GO:0003723~RNA binding	6	12	0.0190909	KHDRBS3, PCBP4, TARS, SARS, EIF2S2, LARP6	49	547	16881	3.77891	0.928691	0.227585	0.217618
GOTERM_MF_DIRECT	GO:0019900~kinase binding	3	6	0.019256	CEBPB, BTG1, ATF5	49	75	16881	13.7804	0.930317	0.227585	0.217618
GOTERM_MF_DIRECT	GO:0003714~transcription corepressor activity	4	8	0.0199345	DDIT3, TRIB3, ATF5, ATF3	49	203	16881	6.78838	0.93662	0.227585	0.217618
GOTERM_MF_DIRECT	GO:0001077~transcriptional activator activity, RNA polymerase II core promoter proximal region sequence-specific binding	4	8	0.0294214	CEBPB, JUN, DDIT3, ATF4	49	236	16881	5.83916	0.983281	0.310056	0.296477
GOTERM_MF_DIRECT	GO:0043522~leucine zipper domain binding	2	4	0.0336034	DDIT3, ATF4	49	12	16881	57.4184	0.990747	0.328833	0.314432
GOTERM_MF_DIRECT	GO:0008134~transcription factor binding	4	8	0.0467886	CEBPB, JUN, JUND, DDIT3	49	284	16881	4.85226	0.998591	0.427336	0.408621
GOTERM_MF_DIRECT	GO:0000982~transcription factor activity, RNA polymerase II core promoter proximal region sequence-specific binding	2	4	0.0634336	JUN, ATF3	49	23	16881	29.9574	0.999874	0.543151	0.519363
GOTERM_MF_DIRECT	GO:0008135~translation factor activity, RNA binding	2	4	0.0793227	EIF2S2, EIF1	49	29	16881	23.7593	0.999988	0.639248	0.611251
GOTERM_MF_DIRECT	GO:0005244~voltage-gated ion channel activity	2	4	0.0871679	KCNK12, CLIC1	49	32	16881	21.5319	0.999996	0.663445	0.634389
GOTERM_MF_DIRECT	GO:0044822~poly(A) RNA binding	7	14	0.0990899	YARS, JUN, KHDRBS3, PCBP4, SLC3A2, EIF2S2, EIF1	49	1129	16881	2.13602	0.999999	0.682026	0.652156
GOTERM_MF_DIRECT	GO:0003682~chromatin binding	4	8	0.0995658	CEBPB, JUN, SHMT2, ATF5	49	391	16881	3.5244	0.999999	0.682026	0.652156

### Sheet: KEGG
Category	Term	Count	%	PValue	Genes	List Total	Pop Hits	Pop Total	Fold Enrichment	Bonferroni	Benjamini	FDR
KEGG_PATHWAY	hsa00970:Aminoacyl-tRNA biosynthesis	6	12	1.14935e-05	CARS, YARS, TARS, SARS, GARS, EPRS	33	66	6879	18.9504	0.00104536	0.0010459	0.000988437
KEGG_PATHWAY	hsa04668:TNF signaling pathway	5	10	0.00142291	CEBPB, JUN, CASP3, CREB5, ATF4	33	107	6879	9.74087	0.121533	0.0647423	0.061185
KEGG_PATHWAY	hsa04115:p53 signaling pathway	4	8	0.0035797	CASP3, PMAIP1, GADD45G, BBC3	33	67	6879	12.445	0.278438	0.10503	0.0992588
KEGG_PATHWAY	hsa04932:Non-alcoholic fatty liver disease (NAFLD)	5	10	0.00497293	XBP1, JUN, DDIT3, CASP3, ATF4	33	151	6879	6.90247	0.364705	0.10503	0.0992588
KEGG_PATHWAY	hsa04010:MAPK signaling pathway	6	12	0.00577086	JUN, JUND, DDIT3, CASP3, GADD45G, ATF4	33	253	6879	4.94359	0.409431	0.10503	0.0992588
KEGG_PATHWAY	hsa00260:Glycine, serine and threonine metabolism	3	6	0.013956	PSAT1, SHMT2, PHGDH	33	39	6879	16.035	0.721669	0.186261	0.176027
KEGG_PATHWAY	hsa05203:Viral carcinogenesis	5	10	0.0143278	JUN, CASP3, PMAIP1, CREB5, ATF4	33	205	6879	5.08426	0.731058	0.186261	0.176027
KEGG_PATHWAY	hsa05030:Cocaine addiction	3	6	0.0215199	JUN, CREB5, ATF4	33	49	6879	12.7625	0.861888	0.244789	0.231339
KEGG_PATHWAY	hsa05161:Hepatitis B	4	8	0.0291244	JUN, CASP3, CREB5, ATF4	33	145	6879	5.75047	0.932097	0.29448	0.2783
KEGG_PATHWAY	hsa05031:Amphetamine addiction	3	6	0.0373828	JUN, CREB5, ATF4	33	66	6879	9.47521	0.968791	0.332057	0.313812
KEGG_PATHWAY	hsa04141:Protein processing in endoplasmic reticulum	4	8	0.0429203	XBP1, DDIT3, ATF4, HERPUD1	33	169	6879	4.93384	0.981538	0.332057	0.313812
KEGG_PATHWAY	hsa01230:Biosynthesis of amino acids	3	6	0.0437877	PSAT1, SHMT2, PHGDH	33	72	6879	8.68561	0.983	0.332057	0.313812
KEGG_PATHWAY	hsa04915:Estrogen signaling pathway	3	6	0.0769557	JUN, CREB5, ATF4	33	99	6879	6.3168	0.999316	0.53869	0.509092
KEGG_PATHWAY	hsa00670:One carbon pool by folate	2	4	0.0891556	SHMT2, MTHFD2	33	20	6879	20.8455	0.999796	0.579511	0.54767
KEGG_PATHWAY	hsa01200:Carbon metabolism	3	6	0.0964878	PSAT1, SHMT2, PHGDH	33	113	6879	5.53419	0.999902	0.58536	0.553197

### Sheet: Gene_list
OFFICIAL_GENE_SYMBOL	Name	Species
PCP4	Purkinje cell protein 4(PCP4)	Homo sapiens
EPRS	glutamyl-prolyl-tRNA synthetase(EPRS)	Homo sapiens
NES	nestin(NES)	Homo sapiens
JUN	Jun proto-oncogene, AP-1 transcription factor subunit(JUN)	Homo sapiens
DDIT4	DNA damage inducible transcript 4(DDIT4)	Homo sapiens
STMN4	stathmin 4(STMN4)	Homo sapiens
JUND	JunD proto-oncogene, AP-1 transcription factor subunit(JUND)	Homo sapiens
PSAT1	phosphoserine aminotransferase 1(PSAT1)	Homo sapiens
ZBTB38	zinc finger and BTB domain containing 38(ZBTB38)	Homo sapiens
UNC5B-AS1	UNC5B antisense RNA 1(UNC5B-AS1)	Homo sapiens
ATF5	activating transcription factor 5(ATF5)	Homo sapiens
LARP6	La ribonucleoprotein domain family member 6(LARP6)	Homo sapiens
CEBPB	CCAAT/enhancer binding protein beta(CEBPB)	Homo sapiens
SARS	seryl-tRNA synthetase(SARS)	Homo sapiens
GADD45G	growth arrest and DNA damage inducible gamma(GADD45G)	Homo sapiens
KHDRBS3	KH RNA binding domain containing, signal transduction associated 3(KHDRBS3)	Homo sapiens
TRIB3	tribbles pseudokinase 3(TRIB3)	Homo sapiens
HRK	harakiri, BCL2 interacting protein(HRK)	Homo sapiens
CLIC1	chloride intracellular channel 1(CLIC1)	Homo sapiens
MTHFD2	methylenetetrahydrofolate dehydrogenase (NADP+ dependent) 2, methenyltetrahydrofolate cyclohydrolase(MTHFD2)	Homo sapiens
UNC5B	unc-5 netrin receptor B(UNC5B)	Homo sapiens
SCG2	secretogranin II(SCG2)	Homo sapiens
BTG1	BTG anti-proliferation factor 1(BTG1)	Homo sapiens
B2M	beta-2-microglobulin(B2M)	Homo sapiens
ASNS	asparagine synthetase (glutamine-hydrolyzing)(ASNS)	Homo sapiens
GARS	glycyl-tRNA synthetase(GARS)	Homo sapiens
EIF4EBP1	eukaryotic translation initiation factor 4E binding protein 1(EIF4EBP1)	Homo sapiens
INSM1	INSM transcriptional repressor 1(INSM1)	Homo sapiens
EIF2S2	eukaryotic translation initiation factor 2 subunit beta(EIF2S2)	Homo sapiens
CARS	cysteinyl-tRNA synthetase(CARS)	Homo sapiens
CASP3	caspase 3(CASP3)	Homo sapiens
XBP1	X-box binding protein 1(XBP1)	Homo sapiens
SHMT2	serine hydroxymethyltransferase 2(SHMT2)	Homo sapiens
ATF3	activating transcription factor 3(ATF3)	Homo sapiens
ATF4	activating transcription factor 4(ATF4)	Homo sapiens
KCNK12	potassium two pore domain channel subfamily K member 12(KCNK12)	Homo sapiens
MAP1LC3B	microtubule associated protein 1 light chain 3 beta(MAP1LC3B)	Homo sapiens
EIF1	eukaryotic translation initiation factor 1(EIF1)	Homo sapiens
PCBP4	poly(rC) binding protein 4(PCBP4)	Homo sapiens
BBC3	BCL2 binding component 3(BBC3)	Homo sapiens
HERPUD1	homocysteine inducible ER protein with ubiquitin like domain 1(HERPUD1)	Homo sapiens
TARS	threonyl-tRNA synthetase(TARS)	Homo sapiens
DDIT3	DNA damage inducible transcript 3(DDIT3)	Homo sapiens
CREB5	cAMP responsive element binding protein 5(CREB5)	Homo sapiens
PHGDH	phosphoglycerate dehydrogenase(PHGDH)	Homo sapiens
YARS	tyrosyl-tRNA synthetase(YARS)	Homo sapiens
PMAIP1	phorbol-12-myristate-13-acetate-induced protein 1(PMAIP1)	Homo sapiens
CHAC1	ChaC glutathione specific gamma-glutamylcyclotransferase 1(CHAC1)	Homo sapiens
IER2	immediate early response 2(IER2)	Homo sapiens
SLC3A2	solute carrier family 3 member 2(SLC3A2)	Homo sapiens
