## Supplementary material for "Multimodal spatiotemporal phenotyping of human organoid development": Table S6

### Sheet: SimpleElastix rigid transform
(FixedInternalImagePixelType "float")
(MovingInternalImagePixelType "float")
(FixedImageDimension 2)
(MovingImageDimension 2)
(UseDirectionCosines "true")
(Registration "MultiResolutionRegistration")
(Interpolator "BSplineInterpolator")
(ResampleInterpolator "FinalBSplineInterpolator")
(Resampler "DefaultResampler")
(FixedImagePyramid "FixedSmoothingImagePyramid")
(MovingImagePyramid "MovingSmoothingImagePyramid")
(Optimizer "AdaptiveStochasticGradientDescent")
(Transform "EulerTransform")
(Metric "AdvancedMattesMutualInformation")
(AutomaticScalesEstimation "true")
(AutomaticTransformInitialization "true")
(HowToCombineTransforms "Compose")
(NumberOfHistogramBins 32)
(ErodeMask "true")
(NumberOfResolutions 8)
(MaximumNumberOfIterations 2000)
(NumberOfSpatialSamples 4096)
(NewSamplesEveryIteration "true")
(ImageSampler "RandomCoordinate")
(BSplineInterpolationOrder 1)
(FinalBSplineInterpolationOrder 3)
(DefaultPixelValue 0)
(WriteIterationInfo "false")
(WriteResultImage "false")
(ResultImagePixelType "short")
(ResultImageFormat "tif")

### Sheet: SimpleElastix affine transform
(FixedInternalImagePixelType "float")
(MovingInternalImagePixelType "float")
(FixedImageDimension 2)
(MovingImageDimension 2)
(UseDirectionCosines "true")
(FixedImagePyramid "FixedSmoothingImagePyramid")
(MovingImagePyramid "MovingSmoothingImagePyramid")
(Optimizer "AdaptiveStochasticGradientDescent")
(Transform "AffineTransform")
(Metric "AdvancedNormalizedCorrelation")
(AutomaticScalesEstimation "true")
(AutomaticTransformInitialization "true")
(HowToCombineTransforms "Compose")
(NumberOfHistogramBins 32)
(ErodeMask "true")
(NumberOfResolutions 4)
(MaximumNumberOfIterations 2000)
(NumberOfSpatialSamples 4096)
(NewSamplesEveryIteration "true")
(ImageSampler "RandomCoordinate")
(BSplineInterpolationOrder 1)
(FinalBSplineInterpolationOrder 3)
(DefaultPixelValue 0)
(WriteIterationInfo "false")
(WriteResultImage "true")
(ResultImagePixelType "short")
(ResultImageFormat "tif")
